# Advancing marker-gene-based methods for prokaryote-mediated multifunctional redundancy: exploring random and nonrandom extinctions in a watershed

**DOI:** 10.1101/2024.03.14.584931

**Authors:** Wan-Hsuan Cheng, Takeshi Miki, Motohiro Ido, Kinuyo Yoneya, Kazuaki Matsui, Taichi Yokokawa, Hiroki Yamanaka, Shin-ichi Nakano

## Abstract

Multifunctional redundancy, the extent of loss in multiple ecosystem functions with decreasing biodiversity, stands as a crucial index for evaluating ecosystem resilience to environmental changes. We aimed to refine a marker-gene-based methodology for quantifying multifunctional redundancy in prokaryotic communities. Using PICRUSt2, we predicted KEGG orthologs (KOs) for each Amplicon Sequence Variant (ASV), assessed community-wide KO richness, and validated predictions against experimentally quantified phenotypic multifunctionality. Additionally, we introduced a refined regression on ASV richness–KO richness curves, providing a reliable estimate of the power-law exponent within computational time constraints, serving as the multifunctional redundancy index. Incorporating various non-random extinction scenarios alongside a random one allowed us to quantify estimate variations between scenarios, providing conservative estimates of multifunctional redundancy. Applied to Lake Biwa and four of its inlet rivers, the refined methodology unveiled spatio-temporal variations in multifunctional redundancy. Our analysis demonstrated lower redundancy in Lake Biwa compared to rivers, aiding in prioritizing conservation targets and inferring distinct community assembly processes. Future directions include a deeper exploration of KO composition information for detailed multifunctionality quantification and the refinement of extinction scenarios. This study demonstrates the promising integration of bioinformatic functional prediction and modeling biodiversity loss, offering a valuable tool for effective ecosystem management.
