## Supplementary material for "Advancing marker-gene-based methods for prokaryote-mediated multifunctional redundancy: exploring random and nonrandom extinctions in a watershed": Table S1

### Sheet: Table S1
sample_ID	date	location	bacterial abundance (cells/mL)	coverage	# reads	observed ASV richness	standardized ASV richness	KO richness	MF_P0.05
S01	20190703	Biwa	5.80165e+06	0.9958	36070	611	604	6111	18
S02	20190709	Ane	1.5974e+06	0.9691	22232	2642	2560	7218	29
S03	20190709	Echi	874852	0.9733	22494	2551	2481	7242	29
S04	20190709	Hino	4498229	0.9775	32067	2415	2353	7158	30
S05	20190709	Yasu	2.68477e+06	0.979	36297	2088	2039	7061	30
S06	20190730	Biwa	4.87013e+06	0.9954	38549	675	673	6128	10
S07	20190807	Ane	1.23259e+06	0.9835	35879	2793	2715	7229	31
S08	20190807	Echi	1.78158e+06	0.9551	15907	2016	1964	7081	30
S09	20190807	Hino	6.17001e+06	0.7805	815	262	NA	NA	30
S10	20190807	Yasu	4.15466e+06	0.7975	434	140	NA	NA	28
S11	20190910	Biwa	6.30106e+06	0.96	2675	312	312	4948	13
S12	20190917	Ane	1.56553e+06	0.8237	3471	1104	NA	NA	30
S13	20190917	Echi	2.06139e+06	0.6988	1238	569	NA	NA	30
S14	20190917	Hino	3.84298e+06	0.8001	1040	324	NA	NA	29
S15	20190917	Yasu	3.35419e+06	0.7348	407	145	NA	NA	27
S16	20191017	Biwa	5.1039e+06	0.6617	183	86	NA	NA	30
S17	20191015	Ane	6.6588e+06	0.9251	9901	2104	2053	7106	30
S18	20191015	Echi	2.74109e+07	0.9458	11372	1364	1326	7044	28
S19	20191015	Hino	1.6229e+07	0.9233	9563	1725	1683	7083	30
S20	20191015	Yasu	2.06104e+07	0.9403	10879	1696	1658	7047	30

### Sheet: Table S2
sample	ASV_richness	KO_richness	Expected KO richness with a single ASV	intercept_full_H	intercept_full_L	intercept_50_H	intercept_50_L	intercept_10_H	intercept_10_L	slope_full_H	slope_full_L	ratio_full L/H	slope_50_H	slope_50_L	ratio_50 L/H	slope_10_H	slope_10_L	ratio_10 L/H	R2fitted_full_H	R2fitted_full_C	R2fitted_50_H	R2fitted_50_L	R2fitted_10_H	R2fitted_10_L
20190703_biwa	604	6111	1149.8	1940.51	1390.24	2665.11	2660.39	2346.68	2325.43	0.184305	0.243409	1.32068	0.129892	0.13015	1.00199	0.150934	0.152416	1.00982	0.961272	0.948413	0.998771	0.998425	0.996762	0.996117
20190709_ane	2560	7218	1165.14	2851.78	1457.53	4388.98	4381.9	3850.52	3786.3	0.123098	0.218216	1.77271	0.0635096	0.0637098	1.00315	0.081034	0.0832848	1.02778	0.891788	0.913796	0.998642	0.998232	0.988481	0.985113
20190709_echi	2481	7242	1164.44	2826.67	1456.31	4424.12	4415.37	3815.72	3750.52	0.125276	0.219669	1.75348	0.0631826	0.0634302	1.00392	0.0830645	0.0853767	1.02784	0.894941	0.914981	0.9982	0.997658	0.986869	0.983539
20190709_hino	2353	7158	1164.01	2811.88	1458.82	4448.12	4439.93	3826.53	3756.95	0.125467	0.219566	1.74999	0.0614264	0.0616567	1.00375	0.0818055	0.0842874	1.03034	0.891202	0.913219	0.997884	0.997254	0.98523	0.981309
20190709_yasu	2039	7061	1169.84	2766.9	1470.79	4344.76	4336.73	3773.93	3704.92	0.128198	0.220686	1.72144	0.0638556	0.064093	1.00372	0.083309	0.0858583	1.0306	0.890904	0.911749	0.998415	0.997953	0.986302	0.982346
20190730_biwa	673	6128	1172.41	2057.45	1429.34	2905.41	2900.32	2550.96	2518.3	0.172975	0.236355	1.36641	0.11476	0.115024	1.0023	0.13596	0.13805	1.01537	0.951222	0.940326	0.999469	0.999305	0.994614	0.993453
20190807_ane	2715	7229	1163.12	2883.8	1454.41	4472.01	4463.53	3890.65	3826.44	0.120968	0.21718	1.79535	0.0608619	0.0610969	1.00386	0.0793543	0.0815616	1.02782	0.889618	0.913293	0.998367	0.997877	0.987379	0.984073
20190807_echi	1964	7081	1189.47	2761.64	1492.26	4362.2	4353.9	3754.46	3687.69	0.129524	0.2201	1.6993	0.0640489	0.0642921	1.0038	0.0848658	0.0873521	1.0293	0.89391	0.912914	0.997724	0.997056	0.98605	0.982266
20190910_biwa	312	4948	1119.78	1778.94	1378.83	2367.54	2365.72	2213.49	2188.79	0.184262	0.235266	1.2768	0.128388	0.128524	1.00105	0.140977	0.143085	1.01495	0.943904	0.933394	0.999963	0.999951	0.997257	0.99615
20191015_ane	2053	7106	1184.58	2741.73	1480.32	4226.34	4219.89	3712.22	3646.13	0.129927	0.220047	1.69363	0.0682377	0.0684332	1.00287	0.0861435	0.0886249	1.02881	0.898542	0.915523	0.998983	0.998674	0.988476	0.984899
20191015_echi	1326	7044	1204.95	2533.3	1503.63	3911.95	3905.65	3396.42	3332.48	0.147877	0.229254	1.5503	0.0819342	0.0821526	1.00267	0.102697	0.105489	1.02719	0.917311	0.922322	0.999105	0.998832	0.988997	0.985851
20191015_hino	1683	7083	1182.03	2703.21	1491.08	4328.33	4319.79	3697.52	3628.78	0.135391	0.224935	1.66138	0.066477	0.0667341	1.00387	0.0888112	0.091468	1.02992	0.895502	0.912447	0.997632	0.996936	0.985377	0.981512
20191015_yasu	1658	7047	1174.79	2586.74	1465.82	4056.02	4048.26	3485.39	3420.22	0.140645	0.226317	1.60915	0.0746594	0.0749117	1.00338	0.0962141	0.0988952	1.02787	0.9116	0.920565	0.998622	0.998207	0.987615	0.984274
